# pH-dependent allosteric remodeling of a bacterial riboswitch couples alkaline activation to metal sensing

**DOI:** 10.64898/2026.02.18.706685

**Authors:** Danea Palmer, Adrien Chauvier, Tomás F. D. Silva, Avery Ontiveros, Giovanni Bussi, Nils G. Walter, Tatiana V. Mishanina

## Abstract

The widespread *yybP-ykoY* riboswitches control bacterial manganese (Mn) homeostasis by activating exporter expression in response to intracellular Mn^2+^ levels. The *E. coli alx* riboswitch distinctively couples Mn^2+^ sensing to cytoplasmic alkalinity, but the mechanism is unknown. We show that pH tunes the *alx* aptamer’s conformational sampling to modulate Mn^2+^ sensitivity. Single-molecule FRET reveals that Mn^2+^ stabilizes a docked three-way-junction conformation, and alkaline pH shifts this equilibrium to sensitize metal-dependent folding. Molecular dynamics simulations identify a loop whose low-pH-induced base pairing perturbs the adjacent helix, predicted to allosterically disrupt the Mn^2+^-binding state. *In vivo* reporters indicate that both this loop and the Mn^2+^-binding core are required for optimal pH-dependent translational activation: replacing the core with the non-pH-responsive *mntP* sequence abolishes activation. These results define how RNA allosterically integrates orthogonal metal and proton cues to enable combinatorial environmental sensing during alkaline stress.
