## Supplementary Tables for "pH-dependent allosteric remodeling of a bacterial riboswitch couples alkaline activation to metal sensing"

### Sheet: Chemicals
Supplementary Table 1: Key reagents and chemicals used in this study
Proteins and associated solutions	Source	Cat no.
Q5 High-Fidelity DNA Polymerase	New England Biolabs	M0491
5X Q5 Reaction Buffer	New England Biolabs	M0491
T4 DNA Ligase	New England Biolabs	M0202
10X T4 DNA Ligase Buffer	New England Biolabs	M0202
PstI-HF	New England Biolabs	R3140
BamHI-HF	New England Biolabs	R3136
10X rCutSmart Buffer	New England Biolabs	B6004
dNTP Solution Mix	New England Biolabs	N0447S
Glucose Oxidase	Sigma Aldrich	G7141
Catalase	Sigma Aldrich	2071
Kits	Source	Cat no.
Monarch DNA Gel Extraction Kit	New England Biolabs	T1020
Monarch PCR & DNA Cleanup Kit	New England Biolabs	T1030
Other chemicals and reagents	Source	Cat no.
Chloroform	Fisher	C298-500
Ethanol, 200 proof	Fisher	BP2818-500
Manganese (II) Chloride Tetrahydrate	Fisher	AA3652636
o-Nitrophenyl-B-D-Galactopyranoside (ONPG)	Thermo Fisher Scientific	34055
Phenol (Buffer Saturated Phenol)	Invitrogen (Thermo Fisher Scientific)	15513-039
Nuclease Free Water	Invitrogen (Thermo Fisher Scientific)	10977023
Sodium Dodecyl Sulfate	Fisher	O267425
Magnesium Chloride Hexahydrate	Fisher	M35500
TAPS 99+%	Thermo Scientific	A17754.14
HEPES	Fisher	BP310100
Potassium Chloride	Fisher	P217500
Potassium Hydroxide	Fisher	P251500
Sodium Carbonate Anhydrous	Fisher	S263500
Glucose	Fisher	A1682836
Trolox	Sigma Aldrich	648471

### Sheet: Oligos
Supplementary Table 2: Oligonucleotides used in this study
modifications:
5' Cy3	labeling 5' end of RNA with Cy3
5' Cy5	labeling 5' end of RNA with Cy3
Bi 3'	labeling 3' end of RNA with biotin
Stock #	Name	Sequence (5' to 3')	Purification	Source
504	0504_RAV5_copy	AAATGCAGGACTGCAGTCTCACCCAGCCGCAGCATATTAAT	Desalt	Eton
505	0505_RAV23_copy	CATGGCATGTGGATCCGCCCCACGACGCCCCTGCAACAACA	Desalt	Eton
506	0506_RAV119_copy	TAGCAGGACTGCAGAATCACGGACCTGGTACTG	Desalt	Eton
507	0507_RAV126_copy	CTCGTTCGGTCGACTCCATCGACATACCAAAC	Desalt	Eton
508	0508_alx_swap_L3_mntP_longer_F	GGTCGATCGACATACTGATGTGTGAAAAAACACATCCGG	Desalt	Eton
509	0509_alx_swap_L3_mntP_longer_R	CACACATCAGTATGTCGATCGACCGGCAATGAAGTTAC	Desalt	Eton
510	0510_mntP_swap_L3_alx_longer_F	GTACGTGTCATCATTACCGTTGCAAAACGTGGCACGTACGG	Desalt	Eton
511	0511_mntP_swap_L3_alx_longer_R	CGTTTTGCAACGGTAATGATGACACGTACATTTCCGGAATC	Desalt	Eton
512	0512_alx__L2_A114G_mut_fwd	GTTGTGAGTGAGACCTTGCCGGAAG	Desalt	Eton
513	0513_alx_L2_A114G_mut_rev	GGTCTCACTCACAACAAAAAAGGAATACGTC	Desalt	Eton
514	0514_alx_L2_A114C_mut_fwd	GTTGTCAGTGAGACCTTGCCGGAAG	Desalt	Eton
515	0515_alx_L2_A114C_mut_rev	GGTCTCACTGACAACAAAAAAGGAATACGTC	Desalt	Eton
516	0516_alx_L2_C19U_mut_fwd	GTAACTTTATTGCCGGTCGATC	Desalt	Eton
517	0517_alx_L2_C19U_mut_rev	CGGCAATAAAGTTACTCCCCTTTG	Desalt	Eton
536	alx_apt_oligo_1_Cy3	5' Cy3 UGCAAAGGGGAGUAACUUCAUUGCCGGUCGAUCGUCAUUACGAUGUGU	HPLC	Revvity Inc (formerly Horizon Discovery)
537	alx_apt_oligo_2_Cy5_Bio	5' Cy5 ACACAUCCGGUCACCGGGCAACCCGAAAGGAAUACGCAGACGUAUUCCUUUUUUGUUGUAAGUGAGACCUUGCCGG Bi 3'	HPLC	Revvity Inc (formerly Horizon Discovery)
538	mntP_apt_oligo_1_Cy3	5' Cy3 UCAUUUUGGGGAGUAGCCGAUUUCCAGAUUCCGGAAAUGUACGUGUCAACAUACUCGUU	HPLC	Revvity Inc (formerly Horizon Discovery)
539	mntP_apt_oligo_2_Cy5_Bio	5' Cy5 AACGUGGCACGUACGGACUGAAUACUUUCAGUCAGGCGAGACCAUAUG Bi 3'	HPLC	Revvity Inc (formerly Horizon Discovery)

### Sheet: Strains
Supplementary Table 3: E. coli K-12 strains used in this study
Strain	Genotype
MC4100	∆(argF-lac)U169 rpsL150 relA1spoT1araD139 flbB5301 deoC1 ptsF25
RAS31	MC4100 ∆alx::Kan
All strains employed in this study are E. coli K12 derivatives. The ∆alx::Kan deletion mutation was sourced from the library of Keio collection​.76

### Sheet: Plasmids
Supplementary Table 4: Plasmids used in this study
Plasmid	Source	Description
pRA53	Sharma et. al., Journal of Bacteriology, 202417	promoter-less pMU2386 (empty vector control for lacZ reporter fusion assays)
pRA54	Sharma et. al., Journal of Bacteriology, 202417	pMU2386 containing translational reporter of alx cloned in the PstI and BamHI sites
pRA57	Sharma et. al., Journal of Bacteriology, 202417	pMU2386 containing translational reporter of mntP cloned in the PstI and SalI sites
pMIS520	This work	pMU2386 containing translation fusion of PmntP-mntP with mntP L3 swapped to alx L3 in PstI and SaI sites
pMIS521	This work	pMU2386 containing translation fusion of Palx-alx with alx L3 swapped to mntP L3 in PstI and BamHI sites
pMIS525	This work	pMU2386 containing translation fusion of Palx-alx with L2 A114G point mutation in PstI and BamHI sites
pMIS526	This work	pMU2386 containing translation fusion of Palx-alx with L2 A114C point mutation in PstI and BamHI sites
pMIS527	This work	pMU2386 containing translation fusion of Palx-alx with L2 C19U point mutation in PstI and BamHI sites

### Sheet: smFRET Dynamics
Supplementary Table 5: smFRET dynamics
	pH 7.2, 5mM Mg	pH 8.5, 5mM Mg	pH 7.2, 5mM Mg, 1uM Mn	pH 8.5, 5mM Mg, 1uM Mn	pH 7.2, 5mM Mg, 1mM Mn	pH 8.5, 5mM Mg, 1mM Mn
% static undocked (SU)	41.1	50.9	46.5	34.7	32.6	29.6
% static docked (SD)	17.1	8.7	19.2	25.8	28.8	30.9
% dynamic undocked (DU)	30.4	34.5	24.8	21.8	18.5	20.4
% dynamic docked (DD)	11.4	5.9	9.4	17.7	20.1	19.1

### Sheet: smFRET Rate Constants
Supplementary Table 6: smFRET rate constants
Mn (µM)	pH	kdock (s-1)	kundock (s-1)
0	7.2	Fast: 2.0 ± 0.01 (73%) Slow: 0.26 ± 0.01 (27%) Overall: 1.53 ± 0.01	Fast: 3.89 ± 0.04 (63 %) Slow: 0.71 ± 0.01 (37 %) Overall: 2.71 ± 0.03
0	8.5	Fast: 1.50 ± 0.01 (77 %) Slow: 0.24 ± 0.01 (22 %) Overall: 1.21 ± 0.01	Fast: 3.13 ± 0.02 (86 %) Slow: 0.41 ± 0.01 (14 %) Overall: 2.75 ± 0.02
1	7.2	Fast: 1.96 ± 0.03 (57 %) Slow: 0.29 ± 0.01 (42 %) Overall: 1.24 ± 0.02	Fast: 4.39 ± 0.08 (56 %) Slow: 0.62 ± 0.01 (44 %) Overall: 2.73 ± 0.05
1	8.5	Fast: 1.49 ± 0.01 (77 %) Slow: 0.23 ± 0.01 (23 %) Overall: 1.20 ± 0.01	Fast: 2.49 ± 0.02 (73 %) Slow: 0.28 ± 0.01 (27 %) Overall: 1.89 ± 0.01
1000	7.2	Fast: 1.40 ± 0.01 (73 %) Slow: 0.22 ± 0.01 (27 %) Overall: 1.08 ± 0.01	Fast: 1.59 ± 0.01 (75 %) Slow: 0.22 ± 0.01 (25 %) Overall: 1.25 ± 0.01
1000	8.5	Fast: 1.40 ± 0.02 (88 %) Slow: 0.12 ± 0.01 (12 %) Overall: 1.25 ± 0.02	Fast: 1.36 ± 0.01 (83 %) Slow: 0.14 ± 0.01 (17 %) Overall: 1.15 ± 0.01

### Sheet: L3 Alignment
Supplementary Table 7: L3 alignment for phylogenetic tree and aptamer architecture analysis
Sequence ID	Sequence	Organism Name (Rfam Database)	Updated Organism Name (NCBI Taxonomy)	Architecture	Organism of Origin
QWEH01000001.1/269870-270008	ACATCTGTCAAAGGGGAGTAGCGGTGGAATCAAGTGATTCCAAAATAAAGTCGTCATTACATGATGGATTTCATCATCGGCTTTATTGGCAGAACATGCTAAGCGAGACCTTTGCCCAATCGTGGGTTAGGTCTCGCTT	Oceanobacillus profundus	Oceanobacillus profundus	alx-like	Oceanobacillus profundus
QQAY01000001.1/352635-352481/1-155	ACGAAAGTCGAAGGGGAGTAGCGTTGGGTTAATCACCCAAATAAAGTCGTCATTACATGGAGTATTCCATCGGCTTTATTGACCTTGAACGGTTTAGCGAGACCTTTGCCTTAATGGCAGAGGTCTCTTTTTATTTGGATCCTGTCAATTAAGGA	Bacillus [pallidus]	Falsibacillus pallidus	mntP-like	Falsibacillus pallidus
RBZP01000006.1/140059-139922/1-138	ACTAATGTCAAAGGGGAGTAGCGTTGGAGTGAATTAATTGCTCCAAAATAAAGTCGTCATTACATGATGAAAATCATCGGCTTTATTGACAAGAAATTGTTAAGCGAGACCTTTGCCCATGCGGTAGAGGTCTCGCTT	Ornithinibacillus sp. J8B(2010)	Oceanobacillus halophilus	mntP-like	Oceanobacillus halophilus
CP001983.1/1210555-1210650	TTACGGAGTAAAGGGGAGTAGCGTCAGGGAAACCTGAAACAAAGTCGTCATTACATGGAGTATTCCATCGGCTTTGTTGGCATAATGATTATGCTT	Bacillus megaterium QM B1551	Priestia megaterium	alx-like	Priestia megaterium
JNFA01000002.1/57454-57621	ACATTCGTCAAGGGGGAGTAGCGTTAGCCTTTTTGGAGGCTAAGATAAAGTCGTCATTACATGAATTCGTTCATCGGCTTTATTAACATTTTATACAATGTCAGCGAGACCTTTGCCAATTTGGGCAGGGGTCTCGTTTTTTGTTGTTTGAAAGCAGACGCTTGTGAC	Listeria booriae	Listeria booriae	mntP-like	Listeria booriae
UAWT01000033.1/68801-68955	ACAATAGTCAAAGGGGAGTAGCGCTGGTTTTCGGACCAGGATAAAATCGTCATTACATGAATGGATCATTCATCGGTTTTATTAACATGTAACATGTCAGCGAGACCTTTGCCCGTAGTGGGTGAGGTCTCGTTTTTTATTTACTCGGCTTTGTC	Listeria fleischmannii subsp. fleischmannii	Listeria fleischmannii subsp. fleischmannii	mntP-like	Listeria fleischmannii subsp. fleischmannii
GL538352.1/366619-366788	ACATGTGTCAAAGGGGAGTAGCATCAAATCCAGGACTGGATTTGAGATAAAGTCGTCATTACGTGGCATCCGTGCCATCGGTTTTATCAACATTTAAAATGTCAGCGAGACCTTTGCCCTTATTTATAGGGTGGGTCTCGTTTTTTTATTGTCAGACCTAGCGCAAGGAA	Listeria grayi DSM 20601	Listeria grayi DSM 20601	mntP-like	Listeria grayi DSM 20601
CP024848.1/3816039-3815897/1-143	TGAATTGTCAAAGGGGAGTAGCGGTGGGATTTAAATGCTAATTCCAAGATAAAGTCGTCATTACATGATTTTTAAATCATCGGCTTTATTGGCAAGAAATTGCTCAGCGAGACCTTTGTCCTAATAAGGCAGAGGTCTCGCTT	Oceanobacillus zhaokaii	Oceanobacillus zhaokaii	mntP-like	Oceanobacillus zhaokaii
JACEOL010000043.1/17601-17730	TTATCTGTCAAAAGGGAGTAGCGTTGAAATCATCCGTGATTTCAAAATAAAGTCGTCATTACATGGGTTACCCATCGGCTTTATTGGCATTGTTTGCTTAGCGAGACTTTTGCCTGAAGGGCAAATGTCT	Thermoactinomyces mirandus	Thermoactinomyces mirandus	mntP-like	Thermoactinomyces mirandus
JRUN01000039.1/5450-5623	ACAATTGTCAAAGGGGAGTAGCGTTAAGGATGTTTGGCATCCTTAAAACAAAGTCGTCATTACATGATTTCGTTTTTCAGAAGTCATCGGCTTTGTTGGCATTCTGAAAAAATGTCCAGCAAGACCTTTGCCTATAAGGGCAGAGGTCTTGCTTTTTGTCTTTATAGGAAGATT	Bacillus ginsengihumi	Heyndrickxia ginsengihumi	mntP-like	Heyndrickxia ginsengihumi
CP043404.1/231032-230862/1-171	AATCCCGCCAAAGGGGAGTAGCGTCCGGTTTTTACCGGAAACAAAGTCGTCATTACATGGACTGATGTTCATCGGCTTTGTTGGCATGATTCTACATATCACATGTCTAGCAAGACCTTTGCCATTACAGGCAAAGGTCTTTTTTGCATTCATAAGCCTTTGTCTGTTGTG	Bacillus safensis	Bacillus safensis	mntP-like	Bacillus safensis
LJIY01000001.1/167560-167402/1-159	ACATATGTCAAAGGGGAGTAGCTATAGGGAAACCTATTTCATAATCGTCATTACATGGCGTAAGCCATCGGTTATGATAGTAATTTTTAAAATTGCTTAGCAAGACCTTTGCCTTTTAATAGGCATGGGTCTTTTTATTTGCAAAAAAGGAGGATATTT	Psychrobacillus sp. FJAT-21963	Psychrobacillus sp. FJAT-21963	mntP-like	Psychrobacillus sp. FJAT-21963
FXTI01000003.1/260431-260344/1-88	TCTCCTGTTAAAGGGGAGTAGCTATTACAACAAAGTCGTCATTACGGGGTTTGAACCCCCGGCTTTGTTGGCAACGCCAACCGTTGTT	Thermoactinomycetaceae bacterium NariEX	Melghirimyces algeriensis	alx-like	Melghirimyces algeriensis
LJJC01000004.1/3326475-3326312/1-164	GACAATGTCAAAGGGGAGTAGCTTTGGGTGTGAAAACATCTAAACAAAGTCGTCATTACATGAAGAAATTCATCGGCTTTGTTGGCATGATACATATGTCTAGCAAGACCTTTGCCTATAAAGGGCAGAGGTCTTTTTTTGCGTCCTTTATAGGGTTTGTTGTT	Bacillus shackletonii	Heyndrickxia shackletonii	mntP-like	Heyndrickxia shackletonii
LQYN01000016.1/49359-49166/1-194	ACGAATGTCAAAGGGGAGTAGCGTTAAATGATTTAAGACACGATAATTTGTGACTTAAACATTTAAAACAAAGTCGTCATTACATGGGTGTAAAATCCATCGGCTTTGTTGACATGAATAATGTCTAGCAAGACCTTTGCCTATAATAGGCAGAGGTCTTTTTGTCTTTATAGGGTTTTTCGTCACACTTCATT	Bacillus sporothermodurans	Heyndrickxia sporothermodurans	mntP-like	Heyndrickxia sporothermodurans
PGUW01000004.1/607803-607901	TCCTTCCGTAAAGGGGAGTAGCGTCAGGGATATCCTGAAATAAAGTCGTCATTACATGGAATTTTCCATCGGCTTTATTGGCCTATTTGCTCTAGGCTC	Bacillus sp. V5-8f	Bacillus sp. V5-8f	mntP-like	Bacillus sp. V5-8f
NUMC01000082.1/22836-22933	TCCCACCGTAAAGGGGAGTAGCGTCAGGTTTAACCTGAAATAAAGTCGTCATTACATGAACAAGGTTCATCGGCTTTATTGGCATAATTTTTGTGCTT	Bacillus sp. AFS040349	Bacillus sp. AFS040349	mntP-like	Bacillus sp. AFS040349
CP031223.1/1186154-1186250	ACATATGTCAAAGGGGAGTAGCTATAGGGAAACCTATTTCATAGTCGTCATTACATGGCTTTTGCCATCGGTTATGATAGTAATTTTACAATTACTT	Psychrobacillus glaciei	Psychrobacillus glaciei	false hit	Psychrobacillus glaciei
CP003923.1/3138131-3138304	CATTCCTTCAAAGGGGAGTAGCTGCAAGTGATTTTTACTTGAACCAAAGTCGTCATTACGTGGATTATTTCCACCGGCTTTGTTTGGCATGATACATAAATGTCTAGCAAGACCTTTGCCTCGTTCGTACACAAGGCAGGGGTCTTTTTTGTATTCATAAAGATCCCTCATTTT	Bacillus lehensis G1	Shouchella lehensis	mntP-like	Shouchella lehensis
JAGYPI010000001.1/584288-584447	GACAATGTCAAAGGGGAGTAGCTTTGGATGTGAAAGCATCTAAACGAAGTCGTCATTACATGGAGCATTCCATCGGCTTTGTTGACATTACATATGTCTAGCAAGACCTTTGCCTATAAAGGGCAGAGGTCTTTTTTGCGTCCTTTATAGGGTTATTGTT	Bacillus sp. FJAT-49736	Bacillus sp. FJAT-49736	mntP-like	Bacillus sp. FJAT-49736
RCVZ01000002.1/55950-55802/1-149	ACGAAAGTCGAAGGGGAGTAGCGTTAGGTTTTACCTAAAACAAAGTCGTCATTACATGGATGATCCATCGGCTTTGTTGGCACGATAGTGTCCAGCGAGACCTTTGCCTATAGGCAAAGGTCTTTTTCTATTTCCTGCACCTTGCCAAT	Falsibacillus albus	Falsibacillus albus	mntP-like	Falsibacillus albus
AE017334.2/1269290-1269125/1-166	CATATCTCCAAAGGGGAGTAGCGTCCAAGAATATTTCTTGGAAACAAAGTCGTCATTACGTAGAACTTAGTTCTTCCGGCTTTGTTGGCATTTTCATTACATATGTCTAGCAAGACCTTTGCCTATTAACGGCAGAGGTCTTTTTTGCATTCATTGCCAAATTCTT	Bacillus anthracis str. 'Ames Ancestor'	Bacillus anthracis str. 'Ames Ancestor'	mntP-like	Bacillus anthracis str. 'Ames Ancestor'
JACXAI010000026.1/52566-52472/1-95	TTACCCTGTAAAGGGGAGTAGCGTCAGGAATTTCCTGAAACAAAGTCGTCATTACGTGGATCGTATCCACCGGCTTTGTTGGCATACTTATGCTT	Metabacillus arenae	Metabacillus arenae	alx-like	Metabacillus arenae
LARY01000001.1/348923-349086	ACAGATGTCAAAGGGGAGTAGCACTGATTTTTAGGAATCAGGATAAAATCGTCATTACATGGATACGGCGTATTCATCGGTTTTATTAACATGTCACATGTCAGCGAGACCTTTGCCCATAAATCGGGTGAGGTCTCGCTTTTTTTATCCTCACTCGGACTGTT	Listeria kieliensis	Listeria kieliensis	mntP-like	Listeria kieliensis
MCHY01000001.1/12756-12574/1-183	TACCCTCACAAAGGGGAGTAGCTGTCAGGGATTTTAAAAACACCCTGAAACAAAGTCGTCATTACGTGGTTTTCTTCCACCGGCTTTGTTGGTACATATGAATGACGTGCTTAGCAAGACCTTTGCCTTCTTATCTTTGATAAGGGCAGGGGTCTTTTTTGTTTTTTAACAGCAACAAGCATT	Ammoniphilus oxalaticus	Ammoniphilus oxalaticus	mntP-like	Ammoniphilus oxalaticus
NUDY01000031.1/213606-213441/1-166	CATATTTCCAAAGGGGAGTAGCGTCCAAGAATATATTCTTGGAAACAAAGTCGTCATTACGTAGAACTCAGTTCTTCCGGCTTTGTTGGCATTTTTATTACATATGTCTAGCAAGACCTTTGCCTATCAACGGCAGAGGTCTTTTTTGTATTCTTTTCCAATCCCT	Bacillus pseudomycoides	Bacillus pseudomycoides	mntP-like	Bacillus pseudomycoides
NPMS01000002.1/162333-162181/1-153	ACAACCGTCAAAGGGGAGTAGCCTTGGAGTTGGTTTAGTGTCGATTCCAAAATAATAGTCGTCATTACATGATTTACGAATCATCGGCTTTATTGGCAAAAAATTGCTTAGCGAGACCTTTGTCCTTAGTGGCAGAAGTCTCGCTTTTTGATT	Virgibacillus indicus	Virgibacillus indicus	mntP-like	Virgibacillus indicus
QWVS01000011.1/47203-47303	TCCTTAATCAAAGGGGAGTAGCGTTAGGGTTCGCCCTAAAACAAAGTCGTCATTACATGGATGGAGACATTCATCGGCTTTGTTGACATGACTTCATGTTC	Bacillus asahii	Peribacillus asahii	mntP-like	Peribacillus asahii
JACEIQ010000014.1/61491-61407/1-85	CTTTCCGGCAAAGGGGAGTAGCTGCACAACAAAGTCGTCATTACGGGTTAAAACCCCGGCTTTGTTGGCAACATTTAATGTTGTT	Paenactinomyces guangxiensis	Paenactinomyces guangxiensis	alx-like	Paenactinomyces guangxiensis
JACXAH010000002.1/82967-83055	GAACATGTCAAAGGGGAGTAGCTCATAAACAAAGTCGTCATTACGGGATGAATGTCCCCGGCTTTGTTGGCAACGGATAATCAGTTGTT	Polycladospora coralii	Polycladospora coralii	alx-like	Polycladospora coralii
JAFIBU010000001.1/1383099-1383182	ACACCTGTTAAAGGGGAGTAGCTGATAAACAAAGTCGTCATTACGAGATCAAAAGTCTCCGGCTTTGTTGGCAACGTTGTTGTT	Paenibacillus sp. PvR098	Paenibacillus sp. PvR098	n/a	Paenibacillus sp. PvR098
NTTM01000061.1/11845-12017	CATATTTCCAAAGGGGAGTAGCGTCAGAGAAAATATTCTCTGAAACAAAGTCGTCATTACGTGGAACTATGTTCCTCCGGCTTTGTTGGCATATTTTATTACATATGTCTAGCAAGACCTTTGCCTATTAACGGCAGAGGTCTTTTTTGTGTTCTTTTTGAAATTTCTCTGCC	Bacillus sp. AFS018417	Bacillus sp. AFS018417	mntP-like	Bacillus sp. AFS018417
AE016877.1/1289019-1288853/1-167	CATATCTCCAAAGGGGAGTAGCGTCCAAGAATATTTCTTGGAAACAAAGTCGTCATTACGTAGAACTTAGTTCTTCCGGCTTTGTTGGCATTTTTTATTACATATGTCTAGCAAGACCTTTGCCTATTAACGGCAGAGGTCTTTTTTGCATTCACTTCCAGATTCTT	Bacillus cereus ATCC 14579	Bacillus cereus ATCC 14579	mntP-like	Bacillus cereus ATCC 14579
LWSG01000045.1/143851-143755/1-97	TTCCACCGTAAAGGGGAGTAGCGTCAGGATTATCCTGAAACAAAGTCGTCATTACATGAACCTTGTTCATCGGCTTTGTTGGCATATTATTGTGCTT	Bacillus litoralis	Metabacillus litoralis	mntP-like	Metabacillus litoralis
AL591977.1/131463-131588	ACAAAUGUCAGAGGGGAGUAGCGCUGAUUAGCUUUUUAAUCAGGAUAAAGUCGUCAUUACAUGAUAGAGAUAUCAUCGGUUUUAUCACAUUUAACUUUAAAUGUUAGCGAGACCUUUGCCUUUACG	Listeria monocytogenes	Listeria monocytogenes	mntP-like	Listeria monocytogenes
AL596167.1/48063-48187	ACAAAUGUCAGAGGGGAGUAGCGCUGAUUAGCUUUUAAUCAGGAUAAAGUCGUCAUUACAUGAUAGAGAUAUCAUCGGUUUUAUCACAUUUAACUUUAAAUGUUAGCGAGACCUUUGCCUUUAUG	Listeria innocua	Listeria innocua	mntP-like	Listeria innocua
